# Ice2 promotes ER membrane biogenesis in yeast by inhibiting the conserved lipin phosphatase complex

**DOI:** 10.1101/2020.02.23.961722

**Authors:** Dimitrios Papagiannidis, Peter W. Bircham, Christian Lüchtenborg, Giulia Ruffini, Britta Brügger, Sebastian Schuck

## Abstract

Cells dynamically adapt organelle size to current physiological demand. Organelle growth requires membrane biogenesis and therefore needs to be coordinated with lipid metabolism. The endoplasmic reticulum (ER) can undergo massive expansion, but the regulatory mechanisms that govern ER membrane biogenesis are largely unclear. Here, we conduct a genetic screen for factors involved in ER membrane expansion in budding yeast and identify the ER transmembrane protein Ice2 as a strong hit. We show that Ice2 promotes ER membrane biogenesis by opposing the phosphatidic acid phosphatase Pah1, which is called lipin in metazoa. Ice2 inhibits the conserved Nem1-Spo7 complex, which dephosphorylates and thus activates Pah1. Furthermore, Ice2 cooperates with the transcriptional regulation of lipid synthesis genes and helps to maintain ER homeostasis during ER stress. These findings establish inhibition of the lipin phosphatase complex as an important mechanism for controlling ER membrane biogenesis.
