## Supplemental Table 2 for "Ice2 promotes ER membrane biogenesis in yeast by inhibiting the conserved lipin phosphatase complex"

### Sheet: ICE2 genetic interactions
Table S2. Genetic interactions of ICE2 with selected lipid synthesis genes
	Costanzo	Schuldiner	Surma	conclusion
NEM1	0/0	+/+	0/0	positive interaction
SPO7	0/0	0/0	+/0	positive interaction
PAH1	+/0	0/0	0/0	positive interaction
DGK1	-/-	-/-	0/-	negative interaction
CDS1	0/0	0/0	-/0	negative interaction
CHO1	0/0	0/0	0/0	no interaction
PSD1	-/0	0/0	0/0	negative interaction
PSD2	-/-	-/-	-/0	negative interaction
CHO2	-/-	0/0	0/0	negative interaction
OPI3	-/-	0/0	-/0	negative interaction
legend
Costanzo	data from Costanzo et al., 2010
Schuldiner	data from Schuldiner et al., 2005
Surma	data from Surma et al., 2013
0/0	no interaction
-/0	negative interaction as hit, no interaction as bait
0/-	no hit, negative interaction as bait
-/-	negative interaction as hit and bait
+/0	positive interaction as hit, no interaction as bait
0/+	no hit, positive interaction as bait
+/+	positive interaction as hit and bait
